# Loss of CHCHD2 and CHCHD10 activates OMA1 peptidase to disrupt mitochondrial cristae phenocopying patient mutations *in vivo*

**DOI:** 10.1101/773135

**Authors:** Yi-Ting Liu, Xiaoping Huang, Diana Nguyen, Eszter Dombi, Danielle A Springer, Joanna Poulton, Shiori Sekine, Derek P Narendra

**Author notes:** Joint first authors/equal contributing authors (Yi-Ting Liu, Xiaoping Huang). To whom correspondence should be addressed. Address: 35 Convent Drive, Bldg 35 Rm 2A215, Bethesda, MD, 20892.

## Abstract

Dominant mutations in the mitochondrial paralogs CHCHD2 (C2) and CHCHD10 (C10) were recently identified as causing Parkinson’s disease and ALS/FTD/myopathy, respectively. Disruption of mitochondrial cristae has been observed in mutant C10 patient tissues and animal models, but the mechanism for this disruption remains controversial. Additionally, C10 patient mutant knock-in (KI) mice were recently reported to activate a mitochondrial integrated stress response (mt-ISR) and develop cardiomyopathy not seen in C10 knockout (KO) mice, calling into question whether mutant C10 pathogenesis is related to C2/C10 normal function or purely toxic gain of function. Here, using the first C2/10 double knockout (DKO) mice, we report that C10 pathogenesis and the normal function of C2/10 are intimately linked. Similar to patients with C10 mutations, we found that C2/10 DKO mice (but not either single KO mice) have disrupted mitochondrial cristae, due to cleavage of the mitochondrial shaping protein L-OPA1 by the stress-induced peptidase OMA1. OMA1 was found to be activated similarly in affected tissues of mutant C10 KI mice, demonstrating that L-OPA1 cleavage is a novel mechanism for cristae abnormalities due to both C10 mutation and C2/C10 loss, and that OMA1, a driver of neurodegeneration in other contexts, may be a therapeutic target. Finally, C2/10 DKO mice partially phenocopied mutant C10 KI mice with the development of cardiomyopathy and activation of the mt-ISR in affected tissues, tying mutant C10 pathogenesis to C2/C10 function.
