## Supplementary material for "Loss of CHCHD2 and CHCHD10 activates OMA1 peptidase to disrupt mitochondrial cristae phenocopying patient mutations *in vivo*": Table S2

### Sheet: Echo
																	LVOT		PA
												Wall thickness (mm)					mmHg	mm/s	mmHg	mm/s
Age (weeks)	Parity	ID	Sex	Group	HR	Volume;s	Volume;d	%EF	%FS	Diameter;s	Diameter;d	LVAW;d	LVAW;s	LVPW;d	LVPW;s	mass (mg)	Peak grad	Peak Vel	Peak grad	Peak Vel
31	0	1749	Female	wt	540	39.5	88.5	55.2	28.5	3.152	4.417	0.78	1.29	0.806	1.16	106	6.3	1259	1.9	697
39	3	1578	Female	wt	530	28.1	67	58.1	30.2	2.742	3.926	0.841	1.315	0.859	1.27	98.5	5.2	1140	1.6	634
37	0	1679	Female	wt	573	36.5	88.6	58.7	30.9	3.053	4.418	0.788	1.281	0.77	1.231	102	5.7	1192	1.9	698
37	N/A	1682	Male	wt	408	38.4	95.8	60	31.8	3.115	4.569	0.815	1.266	0.83	1.21	116	5.1	1133	1.8	674
37	N/A	1649	Male	wt	462	36.9	88.7	58.4	30.7	3.065	4.42	0.934	1.34	0.941	1.314	129.7	6.3	1254	2.1	718
17	1	1922	Female	wt	496	40.2	104.5	61.7	33.1	3.174	4.747	0.726	1.25	0.726	1.21	101.4	7.2	1338	2.6	810
17	1	1911	Female	wt	452	24.4	67.3	63.8	34.2	2.589	3.935	0.785	1.242	0.785	1.242	87.9	6.6	1287	1.7	657
17	1	1928	Female	wt	479	28	63.2	55.7	28.5	2.739	3.831	0.806	1.213	0.796	1.18	106.8	4.4	1047	1.6	630
17	1	1920	Female	wt	448	37	91.4	59.4	31.5	3.073	4.478	0.806	1.275	0.806	1.242	117.6	5.6	1178	1.7	643
18	0	1898	Female	wt	506	22	57.3	61.6	32.4	2.487	3.677	0.75	1.2	0.75	1.153	73.2	4.1	1016	2	710
17	0	1913	Female	wt	505	27.3	69.9	60.9	32.2	2.712	3.998	0.75	1.17	0.725	1.146	80	5.5	1177	1.7	643
22	0	1893	Female	wt	561	20.3	53.2	61.8	32.5	2.406	3.564	0.815	1.275	0.815	1.275	101	5.3	1156	1.8	666
23	1	1899	Female	wt	532	37.7	95.7	60.6	32.3	3.093	4.567	0.859	1.309	0.832	1.262	118	8.6	1470	2.2	745
22	0	1929	Female	s55l+	483	70.4	84.2	16	7.3	4.01	4.325	0.934	1.32	0.934	1.14	136	1	507	0.394	314
17	0	1915	Female	s55l+	370	31.1	67.3	53.9	27.4	2.857	3.934	0.913	1.275	0.9	1.29	106.5	4.4	1050	0.954	488
21	0	1835	Female	s55l+	464	31.7	59.3	46.6	22.8	2.88	3.73	0.828	1.23	0.821	1.199	86	3.6	953	1.1	531
36	0	1652	Female	s55l+	433	13.8	30	53.8	26.6	2.067	2.816	0.936	1.395	0.851	1.22	58.2	0.959	490	0.475	345
37	N/A	1683	Male	s55l+	374	28.8	37.3	23	10.1	2.769	3.081	1.195	1.44	0.992	1.2	97	0.31	278	0.35	296
36	N/A	1645	Male	s55l+	473	20	37.1	46.2	22.2	2.389	3.071	1.08	1.493	0.956	1.334	103	1.4	595	0.93	482
36	N/A	1681	Male	s55l+	522	10.2	24.3	58	29	1.835	2.587	0.982	1.405	0.989	1.34	63.4	1.3	578	0.643	401
32	N/A	1747	Male	s55l+	490	24.5	45	45.6	22	2.594	3.328	1.02	1.42	0.891	1.2	90	1.6	628	0.711	421
32	N/A	1748	Male	s55l+	447	17.1	36.7	53.3	26.4	2.25	3.058	1.06	1.434	0.93	1.213	88.7	1.7	650	1.7	650
42	N/A	1150	Male	s55l+	433	18	35.3	49	24	2.289	3.009	1.2	1.685	1.1	1.417	110	1.6	626	0.87	466
22	1	1914	Female	s55l+	420	66	77	14.3	6.3	3.905	4.167	0.975	1.33	0.873	1	125	1.6	627	0.595	386
22	1	1929	Female	s55l+	483	70.4	84.2	16	7.3	4.01	4.325	0.934	1.32	0.934	1.14	136	1	507	0.394	314
22	0	2008	Female	D10--	495	36.8	89	58.7	30.9	3.061	4.429	0.803	1.2	0.791	1.11	108	6.4	1267	2.3	757
29	0	1863	Female	D10--	496	30	72.6	58.9	30.8	2.811	4.061	0.726	1.169	0.7	1.033	81.3	6.5	1277	1.9	696
29	0	1866	Female	D10--	508	23.5	60.5	61	32	2.554	3.761	0.815	1.204	0.779	1.169	84	4.4	1053	1.7	661
15	N/A	2189	Male	D10--	483	42.6	93.3	54.3	27.9	3.253	4.517	0.761	1.204	0.744	1.08	100	4.5	1059	2.2	734
22	0	2010	Female	D2--D10--	500	26.8	50.6	47	23	2.692	3.492	0.77	1.163	0.74	1.057	70.5	3.5	929	1.1	514
29	0	1862	Female	D2--D10--	507	31.6	60.8	48	23.7	2.876	3.77	0.859	1.204	0.806	1.139	89.1	2.6	800	1.3	569
29	0	1864	Female	D2--D10--	520	49.4	89.1	44.5	21.8	3.549	4.43	0.797	1.195	0.788	1.116	107	3.8	979	1.2	539
